# Drug Repurposing Screen for Compounds Inhibiting the Cytopathic Effect of SARS-CoV-2

**DOI:** 10.1101/2020.08.18.255877

**Authors:** Catherine Z. Chen, Paul Shinn, Zina Itkin, Richard T. Eastman, Robert Bostwick, Lynn Rasmussen, Ruili Huang, Min Shen, Xin Hu, Kelli M. Wilson, Brianna Brooks, Hui Guo, Tongan Zhao, Carleen Klump-Thomas, Anton Simeonov, Samuel G. Michael, Donald C. Lo, Matthew D. Hall, Wei Zheng

**Author notes:** To whom correspondence should be addressed: Catherine Chen –, Wei Zheng –.

## Abstract

Drug repurposing is a rapid approach to identifying therapeutics for the treatment of emerging infectious diseases such as COVID-19. To address the urgent need for treatment options, we carried out a quantitative high-throughput screen using a SARS-CoV-2 cytopathic assay with a compound collection of 8,810 approved and investigational drugs, mechanism-based bioactive compounds, and natural products. Three hundred and nineteen compounds with anti-SARS-CoV-2 activities were identified and confirmed, including 91 approved drug and 49 investigational drugs. Among these confirmed compounds, the anti-SARS-CoV-2 activities of 230 compounds, including 38 approved drugs, have not been previously reported. Chlorprothixene, methotrimeprazine, and piperacetazine were the three most potent FDA approved drugs with anti-SARS-CoV-2 activities. These three compounds have not been previously reported to have anti-SARS-CoV-2 activities, although their antiviral activities against SARS-CoV and Ebola virus have been reported. These results demonstrate that this comprehensive data set of drug repurposing screen for SARS-CoV-2 is useful for drug repurposing efforts including design of new drug combinations for clinical trials.
