## Supplemental Table 1 for "Drug Repurposing Screen for Compounds Inhibiting the Cytopathic Effect of SARS-CoV-2"

### Sheet: Table S1
Table S1. 263 confirmed anti-SARS-CoV-2 compounds
Sample ID	Sample Name	CPE EC50 (uM)	CPE % Efficacy	Cytotox CC50 (uM)	% Cytotox	Previous reports for SARS-CoV-2	Assay type	Approval status	MOA Annotations
NCGC00162409	Bafilomycin A1 from Streptomyces griseus	0.011309	69.347	0.10079	58.598	none		Preclinical	Vacuolar H+ ATPase (V-ATPase) Inhibitors
NCGC00380750	HT-2 Toxin	0.022564	32.418	0.126887	98.02	none		Bioactive
NCGC00345815	Calpain Inhibitor I, ALLN	0.022564	72.005	1.13088	115.484	doi: 10.1101/2020.04.20.051581	Cell-based: Mpro enzymatic assay, live virus CPE assay	Preclinical	Proteasome Inhibitor
NCGC00378324	Bruceantin	0.031873	42.539	0.14237	83.338	doi: 10.26434/chemrxiv.12327554.v1	Virtural: signaling network analysis from RNA-seq data	Clinical trial	inhibits peptidyltransferase
MLS000543798	null	0.113088	87.437	0.450212	33.604	none		Bioactive
NCGC00387775	D-942	0.141254	120.267	11.2202	53.712	none		Preclinical	AMPK Activator
NCGC00510111	VLX-600	0.501187	77.416	0.354813	76.284	none		Clinical trial	iron chelator
NCGC00384864	null	0.602499	46.419	1.90527	58.552	none		Bioactive
NCGC00163413	Lycorine hydrochloride	0.630957	34.574	3.54813	90.647	doi: 10.1080/22221751.2020.1772676	Cell-based: Live virus qPCR in Vero E6	Bioactive	inhibitor of peptidyl transferase center (PTC)
NCGC00379161	ML-228	0.630957	69.406	0.562341	74.815	none		Preclinical	HIF-1alpha Activator
NCGC00380717	null	0.780156	66.988	0.348483	9.924	none		Bioactive
NCGC00370759	Pyrintegrin	0.794328	76.321	3.98107	70.25	none		Bioactive	Integrin and tyrosine kinase activator
NCGC00250407	CHIR-265	0.794328	31.725	0.316228	92.655	doi: 10.26434/chemrxiv.12252965.v1	Virtual: Nsp16	Clinical trial	Raf kinase B/C inhibitor
NCGC00385241	null	0.851052	123.923	1.90527	98.688	none		Bioactive
NCGC00510794	KIN1408	0.891251	69.795	0.707946	77.891	none		Bioactive	Agonist for RLR pathway
NCGC00385743	null	0.954896	59.848	2.13775	67.248	none		Bioactive	RLR agonist
NCGC00380715	null	0.982158	44.994	N/A	0	none		Bioactive
NCGC00387794	PX-13-17OH	1.12202	44.579	8.91251	62.089	none		Bioactive	PI3K inhibitor
NCGC00347952	NSC-319726	1.12202	58.305	0.354813	52.802	none		Preclinical	Mutant p53 Activator
NCGC00385268	Toosendanin	1.19024	88.864	2.66461	40.855	none		Preclinical	apoptosis inhibitor
NCGC00384181	SP2509	1.25893	41.99	1	67.439	none		Preclinical	histone demethylase LSD1 inhibitor
NCGC00161621	Cepharanthine	1.41254	91.328	11.2202	104.773	doi: 10.20944/preprints202003.0024.v1	Virtual: RdRP docking	Approved outside of US, Canada and EU	inhibit NF-kB
NCGC00345085	(-)-Indolactam V	1.55662	74.432	1.23646	20.41	none		Preclinical	PKC activator
NCGC00346640	SNX-5422	1.58489	33.765	0.562341	27.368	none		Clinical trial	Heat Shock Protein 90 (hsp90) Inhibitor
NCGC00346537	LY-2228820 (ralimetinib)	1.58489	85.912	12.5893	78.85	doi: 10.21203/rs.3.rs-23951/v1	Cell-based: Live virus CPE in Vero E6, calu-3, caco-2	Clinical trial	p38 MAPK Inhibitor
NCGC00168931	null	2.23872	40.62	10	69.624	none		Bioactive
NCGC00247877	CNF-2024	2.23872	51.281	0.354813	21.129	none		Clinical trial	Heat Shock Protein 90 (hsp90) Inhibitor
NCGC00385321	null	2.39859	105.734	2.39859	35.442	none		Bioactive
NCGC00249391	NVP-BHG712	2.51189	123.46	3.98107	58.442	none		Preclinical	Raf kinase B/C inhibitor
NCGC00387824	CUDC-305	2.51189	74.534	0.707946	27.691	none		Preclinical	Heat Shock Protein 90 (hsp90) Inhibitor
NCGC00169033	null	2.7681	63.336	4.38714	48.362	none		Bioactive
NCGC00017375	Berbamine dihydrochloride	2.81838	79.018	11.2202	50.094	doi: 10.1128/AAC.00819-20	Cell-based: Live virus assay in Vero E6	Bioactive	inhibit NF-kB p65, inhibits Jak2 kinase, inhibits stat3 leading to apoptosis, calpain inhibitor
NCGC00386337	Darapladib	2.81838	75.118	11.2202	101.806	none		Clinical trial	LDL-associated phospholipase A2 Inhibitor
NCGC00390582	RGB-286638	2.81838	111.054	0.316228	37.94	none		Clinical trial	CDK/Cyclin Complex Inhibitor
NCGC00489873	CCT-251921	2.81838	87.896	14.1254	39.83	none		Preclinical	CDK 8/19 Inhibitor
NCGC00380694	null	2.98975	50.584	4.73843	19.786	none		Bioactive
NCGC00385658	null	3.02653	68.434	3.39583	78.787	none		Bioactive
NCGC00378548	AY 9944 dihydrochloride	3.16228	41.026	12.5893	48.174	none		Bioactive	7-dehydrocholesterol reductase Inhibitor
NCGC00510498	Adomeglivant	3.16228	49.203	14.1254	36.969	none		Clinical trial	selective glucagon receptor antagonist
NCGC00346936	GNF-5837	3.16228	84.017	8.91251	61.351	none		Preclinical	Tropomyosin Related Kinase A/B/C (TrkA/B/C) inhibitor
NCGC00356417	LLY-507	3.16228	59.584	12.5893	108.028	none		Preclinical	inhibitor of SMYD2
NCGC00090782	Nelfinavir Mesylate	3.54813	106.387	12.5893	96.86	doi: 10.1002/jmv.25985	Cell-based: syncytia assay in Vero E6	Approved in US, Canada or EU	HIV Protease Inhibitors
NCGC00180769	null	3.54813	30.094	10	103.121	none		Bioactive
NCGC00185859	null	3.54813	94.809	10	69.28	none		Bioactive
NCGC00370751	PG-01	3.54813	97.957	14.1254	110.549	none		Bioactive	Cystic fibrosis transmembrane conductance regulator Activator
NCGC00370891	C 021 dihydrochloride	3.54813	79.702	7.07946	108.949	none		Bioactive	C-C chemokine receptor type 4 Inhibitor
NCGC00378568	SKLB1002	3.54813	73.028	7.07946	34.752	none		Bioactive	inhibitor of VEGF receptor 2
NCGC00385048	Brevelin A	3.54813	61.457	11.2202	59.689	none		Bioactive
NCGC00263158	Amuvatinib	3.54813	69.814	3.16228	30.091	doi: 10.21203/rs.3.rs-23951/v1	Cell-based: live virus CPE in Caco-2 cells	Clinical trial	PDGFR alpha Inhibitor
NCGC00386665	Bemcentinib	3.54813	69.56	11.2202	115.029	doi: 10.1101/2020.04.29.067983	Cell-Based: Live virus CPE assay	Clinical trial	Tyrosine-protein kinase receptor UFO Inhibitor
NCGC00390625	Maropitant	3.54813	83.692	14.1254	108.193	none		FDAV	Substance-P receptor Antagonist
NCGC00167767	IKK-16	3.54813	110.188	10	107.179	none		Preclinical	IKK1, IKK-2, IKK complex inhibitor
NCGC00263128	PD-0220245	3.54813	35.49	11.2202	107.476	none		Preclinical	CXCR1/CXCR2 Receptor Antagonist
NCGC00263190	KU-0064	3.54813	95.048	10	42.634	none		Preclinical	ATM Kinase Inhibitor
NCGC00381227	null	3.91004	82.946	7.80156	53.123	none		Bioactive
NCGC00015998	THIOTHIXENE	3.98107	70.589	12.5893	107.541	doi: 10.1007/s40265-017-0830-1	For other CoV, but not SARS-CoV-2	Approved in US, Canada or EU	dopamine receptor antagonist;
NCGC00095196	TILORONE	3.98107	74.306	11.2202	97.228	doi: 10.1128/AAC.00819-20	Cell-based: Live virus in Vero E6 CPE	Approved outside of US, Canada and EU	interferon inducer;
NCGC00185849	null	3.98107	66.614	10	110.348	none		Bioactive
NCGC00093700	DAPH	3.98107	53.906	11.2202	79.536	none		Bioactive	Protein tyrosine kinase inhibitor, specific for EGFR; Also inhibits amyloid beta fibril formation.
NCGC00263551	P7C3	3.98107	65.187	11.2202	54.504	none		Bioactive	Nicotinamide phosphoribosyltransferase Activator
NCGC00263625	Anacardic Acid	3.98107	89.626	14.1254	72.923	none		Bioactive	NFκB kinase, histone acetyltransferase (HATs), lipoxygenase (LOX-1), xanthine oxidase, tyrosinase and ureases.
NCGC00371028	EC 23	3.98107	110.547	12.5893	73.997	none		Bioactive	Retinoic acid receptor gamma Agonist
NCGC00388282	MK2 Inhibitor IV	3.98107	45.143	11.2202	95.2	none		Bioactive	cytokine inhibitor
NCGC00510503	Elacestrant	3.98107	104.009	12.5893	104.232	none		Clinical trial	selective estrogen receptor modulator
NCGC00015962	SB-202190	3.98107	95.835	14.1254	62.409	doi: 10.26434/chemrxiv.12030345.v1	Virtual: Mpro	Preclinical	p38 MAPK Inhibitor
NCGC00346531	Oligomycin A	3.98107	104.499	14.1254	51.627	doi: 10.1016/j.bj.2020.05.003	Cell-based: Live virus assay in HCT-8	Preclinical	ATP synthase inhibitor
NCGC00167586	Piroctone Olamine	4.46684	61.209	1.77828	46.566	none		Approved in US, Canada or EU	unknown
NCGC00482976	Vorapaxar Sulfate	4.46684	57.653	12.5893	32.413	doi: 10.26434/chemrxiv.12248561.v1	Virtual: Mpro	Approved in US, Canada or EU	PAR1 Antagonist
NCGC00015964	Spiperone	4.46684	61.174	3.54813	29.992	doi: 10.1101/2020.04.03.023846v1	Cell-based: live virus qPCR in Vero E6	Approved outside of US, Canada and EU	dopamine receptor antagonist;
NCGC00370702	FAUC-365	4.46684	36.523	12.5893	35.475	none		Bioactive	Dopamine D3 receptor Antagonist
NCGC00370900	SNAP 94847 hydrochloride	4.46684	60.009	12.5893	95.068	none		Bioactive	Melanin-concentrating hormone receptor 1 Antagonist
NCGC00379182	CYM50358	4.46684	34.853	14.1254	52.682	none		Bioactive	Sphingosine 1-phosphate receptor Edg-6 Antagonist
NCGC00182390	null	4.46684	57.806	8.91251	63.871	none		Bioactive
NCGC00346630	MP-10	4.46684	31.093	14.1254	85.069	none		Clinical trial	Phosphodiesterase PDE10A Inhibitors
NCGC00181091	Bunamidine hydrochloride	4.46684	84.94	11.2202	109.19	none		FDAV	Anthelmintics;
NCGC00408843	Revaprazan HCl	5.01187	60.358	14.1254	49.863	none		Bioactive	opioid receptor antagonist;
NCGC00345806	Cathepsin S Inhibitor	5.01187	85.218	11.2202	33.42	none		Preclinical	Cathepsin S inhibitor
NCGC00507888	NCB-1026	5.01187	97.022	0.891251	50.53	none		Preclinical	Wnt inhibitor: TNIK
NCGC00179250	Halofantrine	5.62341	73.393	14.1254	37.63	doi: 10.1016/j.imu.2020.100345	Virtual: Mpro	Approved in US, Canada or EU	antimalarial agent;forms toxic complexes with ferritoporphyrin IX that damage the membrane of the parasite.
NCGC00510909	Acolbifene	5.62341	56.105	12.5893	54.119	doi: 10.26434/chemrxiv.12252965.v1	Virtual: Nsp16	Clinical trial	estrogen receptor modulator
NCGC00390402	NSC-23925	5.62341	40.327	10	49.308	none		Preclinical	P-Glycoprotein (MDR-1) Inhibitor
NCGC00016391	Clioquinol	6.30957	55.082	3.16228	62.169	none		Approved in US, Canada or EU	chelating agent;
NCGC00090774	Nitazoxanide	6.30957	73.731	12.5893	54.7	https://clinicaltrials.gov/ct2/show/NCT04341493	Clinical	Approved in US, Canada or EU	pyruvate ferredoxin oxidoreductase inhibitor;
NCGC00484055	Chlorphenoxamine	6.30957	75.311	11.2202	36.878	none		Approved outside of US, Canada and EU	Histamine H1 receptor Antagonist
NCGC00507682	Emodepside	6.30957	74.47	8.91251	32.218	doi: 10.12688/f1000research.24218.1	Virtual: Mpro	Clinical trial	binding to a group of G-protein coupled receptors called latrophilins
NCGC00346940	CGP-60474	6.30957	104.542	0.112202	61.278	doi: 10.20944/preprints202004.0524.v1	Virtual: AI prediction	Preclinical	CDK1/2 Inhibitor
NCGC00379082	Anidulafungin	6.95315	68.372	8.75349	33.702	doi: 10.31219/osf.io/urxwh	Virtual: nsp12	Approved in US, Canada or EU	fungal 1,3-beta-D-glucan synthase inhibitor
NCGC00024928	Tamoxifen	7.07946	101.749	10	93.9	doi: 10.1101/2020.03.25.008482	Cell-based: Live virus CPE in Vero E6	Approved in US, Canada or EU	estrogen receptor antagonist|selective estrogen receptor modulator (SERM);
NCGC00370917	JHW 007 hydrochloride	7.07946	87.398	12.5893	38.765	none		Bioactive	Dopamine transporter Antagonist
NCGC00385908	null	7.07946	67.077	11.2202	44.384	none		Bioactive
NCGC00378773	Glucocorticoid receptor agonist	7.07946	44.3	15.8489	22.353	doi: 10.1016/j.autrev.2020.102571	Virtual: network analysis	Bioactive	Glucocorticoid receptor Agonist
NCGC00162463	Ionomycin(Calciumsalt)	7.80156	90.402	6.95315	69.667	doi 10.1101/2020.06.14.149153v1	Cell-based: live virus assay in Vero E6	Bioactive	Potassium channel subfamily K member 2 Inhibitor
NCGC00378705	HBX 19818	7.94328	80.928	12.5893	39.144	none		Bioactive	Ubiquitin carboxyl-terminal hydrolase 7 Inhibitor
NCGC00379180	CCT 031374 hydrobromide	7.94328	63.449	12.5893	33.826	none		Bioactive	Wnt signaling pathway Inhibitor
NCGC00241982	GSK-269962A	7.94328	41.816	1.99526	56.795	none		Preclinical	ROCK 1, ROCK 2 Inhibitor
NCGC00386129	ADW-742	7.94328	55.697	12.5893	106.846	none		Preclinical	IGF-1R Inhibitor
NCGC00508900	VU-0364849	8.75349	42.574	5.52308	29.092	none		Preclinical	BMP receptor activin receptor-like kinase 3 (ALK3) antaognist
NCGC00179625	Thioproperazine dimethanesulfonate	8.91251	54.018	15.8489	19.638	none		Approved in US, Canada or EU	dopamine receptor antagonist;
NCGC00015004	Amoxapine	8.91251	34.141	14.1254	13.941	arxiv:2006.01226	Virtual: AI predictions from RNA-seq data	Approved in US, Canada or EU	norepinephrine reputake inhibitor;
NCGC00015856	Prochlorperazine dimaleate	8.91251	107.149	22.3872	103.01	doi: 10.1101/2020.05.05.079095v1	Cell-based: live virus assay in lung organoids	Approved in US, Canada or EU	dopamine receptor antagonist;
NCGC00017112	Ciclopirox	8.91251	63.438	2.51189	56.066	doi: 10.26434/chemrxiv.12248561.v1	Virtual: Mpro	Approved in US, Canada or EU	membrane integrity inhibitor;
NCGC00347562	Arnicholide C	8.91251	119.152	12.5893	34.248	none		Bioactive
NCGC00386585	5-HT6 antagonist 29	8.91251	68.124	11.2202	48.349	none		Bioactive	5-HT6 antagonist
NCGC00408813	GSK205	8.91251	37.076	12.5893	44.387	none		Bioactive	Transient receptor potential cation channel subfamily V member 4 Antagonist
NCGC00253585	Cyclomethycaine	8.91251	79.731	17.7828	9.573	none		Bioactive	Anesthetics, Local, sodium channel bloacker
NCGC00510688	LGH-447	8.91251	91.383	12.5893	38.344	none		Clinical trial	PIM Kinase inhibitor
NCGC00370979	AMG-548	8.91251	74.994	17.7828	35.354	doi: 10.26434/chemrxiv.12252965.v1	Virtual: nsp16	Clinical trial	p38 MAPK Inhibitor
NCGC00263209	ML-141	8.91251	65.242	14.1254	23.799	none		Preclinical	Cdc42 GTPase inhibitor
NCGC00389251	AZ-191	8.91251	79.224	11.2202	31.178	none		Preclinical	DYRK1B Inhibitor
NCGC00344511	SB 612111 hydrochloride	8.91251	53.847	12.5893	59.667	doi: 10.21203/rs.3.rs-23951/v1	Cell-based: live virus assay in Caco-2 cells	Preclinical	Opioid receptor antagonist
NCGC00386692	UNC-569	9.82158	45.964	4.92245	34.2	none		Preclinical	Mer Receptor Inhibitor
NCGC00159325	Desloratadine	10	69.012	14.1254	14.179	none		Approved in US, Canada or EU	histamine receptor antagonist;
NCGC00015264	Clomipramine hydrochloride	10	91.641	14.1254	33.178	doi: 10.1101/2020.03.25.008482v1	Cell-based: Live virus qPCR in Vero E6	Approved in US, Canada or EU	serotonin transporter (SERT) inhibitor;
NCGC00015829	Promazine hydrochloride	10	55.841	N/A	9.447	doi: 10.1101/2020.04.03.023846v1	Cell-based: live virus qPCR in Vero E6	Approved in US, Canada or EU	Dopamine receptor antagonist
NCGC00016013	Trimipramine maleate	10	51.792	15.8489	19.796	doi: 10.1101/2020.07.10.197988	Cell-based: live virus CPE in Vero E6	Approved in US, Canada or EU	norepinephrine reputake inhibitor|tricyclic antidepressant;
NCGC00253658	Dapoxetine	10	82.633	14.1254	31.956	none		Approved outside of US, Canada and EU	serotonin transporter inhibitor;
NCGC00018271	Homochlorcyclizine	10	84.278	12.5893	34.212	none		Approved outside of US, Canada and EU	antihistamine;
NCGC00024778	Bifemelane	10	64.535	N/A	0	none		Approved outside of US, Canada and EU	acetylcholine release enhancer;
NCGC00015774	Oxatomide	10	83.938	14.1254	31.346	doi: 10.26434/chemrxiv.12227363.v1	Virtual: All 24 SARS-CoV-2 viral proteins	Approved outside of US, Canada and EU	histamine receptor antagonist;
NCGC00018254	Bifonazole	10	36.432	14.1254	24.488	doi: 10.1111/jdv.16388	Clinical, topical	Approved outside of US, Canada and EU	sterol demethylase inhibitor;
NCGC00016012	Triflupromazine hydrochloride	10	77.288	11.2202	36.805	doi: 10.26434/chemrxiv.12377870.v1	virtual: Spike	Approved outside of US, Canada and EU	dopamine receptor antagonist;
NCGC00481621	null	10	88.889	12.5893	35.505	none		Bioactive
NCGC00159554	Salubrinal	10	38.338	5.01187	15.856	none		Bioactive	inhibitor of eIF2α phosphatase
NCGC00371015	JNJ 5207787	10	95.705	12.5893	42.86	none		Bioactive	Neuropeptide Y receptor type 2 Antagonist
NCGC00371073	CP 465022 hydrochloride	10	77.265	12.5893	47.892	none		Bioactive	Glutamate receptor ionotropic AMPA Antagonist
NCGC00378585	TRPC6 inhibitor	10	54.736	12.5893	52.938	none		Bioactive	Transient receptor potential cation channel subfamily M member 7 Inhibitor
NCGC00379200	ML277	10	45.362	1.99526	0	none		Bioactive	Voltage-gated potassium channel subunit Kv7.1 Activator
NCGC00371125	AZD-2858	10	80.005	12.5893	41.016	none		Clinical trial	GSK-3 alpha Inhibitor
NCGC00263214	HC-067047	10	64.178	14.1254	45.659	none		Preclinical	TRPV4 Antagonist
NCGC00345848	AMG-1	10	44.869	14.1254	70.335	none		Preclinical	HGFR (MET; c-Met) Inhibitor
NCGC00346553	BS-181	10	83.403	14.1254	32.043	none		Preclinical	CDK7 Inhibitor
NCGC00378943	DB-07268	10	52.806	1	40.938	none		Preclinical	SAPK1 (JNK) Inhibitor
NCGC00388561	VK-II-86	10	78.905	10	16.211	none		Preclinical	Adrenergic receptor beta; ADRB1 & ADRB3 Binding Agent
NCGC00509991	Pipequaline	10	33.295	12.5893	107.627	none		Preclinical	benzodiazepine receptor agonist
NCGC00015252	Cyproheptadine hydrochloride	11.2202	49.979	12.5893	20.162	none		Approved in US, Canada or EU	histamine receptor antagonist;
NCGC00095264	Chloroxine	11.2202	64.864	7.07946	61.515	none		Approved in US, Canada or EU	opioid receptor antagonist;
NCGC00163169	Pizotifen	11.2202	110.928	11.2202	13.38	none		Approved in US, Canada or EU	serotonin receptor antagonist;
NCGC00167832	Carvedilol tartrate	11.2202	101.073	11.2202	12.682	none		Approved in US, Canada or EU	adrenergic receptor antagonist;
NCGC00181103	Propiverine hydrochloride	11.2202	44.576	N/A	0	none		Approved in US, Canada or EU	acetylcholine receptor antagonist;
NCGC00091455	Celecoxib	11.2202	79.213	15.8489	8.956	doi: 10.1101/2020.05.05.20077610v1	Clinical	Approved in US, Canada or EU	Cyclooxygenase-2 Inhibitor
NCGC00015340	Desipramine hydrochloride	11.2202	43.671	5.01187	9.16	doi: 10.1101/2020.05.23.112235v1	Virtual: Mpro	Approved in US, Canada or EU	tricyclic antidepressant;
NCGC00015817	Promethazine	11.2202	93.958	15.8489	15.372	doi: 10.1101/2020.03.25.008482v1	Cell-based: Live virus qPCR in Vero E6	Approved in US, Canada or EU	histamine receptor antagonist;
NCGC00015851	Protriptyline hydrochloride	11.2202	58.247	12.5893	17.386	doi: 10.26434/chemrxiv.12462080.v2	Vitural: nsp16	Approved in US, Canada or EU	tricyclic antidepressant;
NCGC00091250	Reserpine	11.2202	91.833	19.9526	13.366	doi: 10.20944/preprints202004.0369.v1	Virtual: ACE-2-Spike interactions	Approved in US, Canada or EU	vesicular monoamine transporter inhibitor;
NCGC00346435	Niraparib	11.2202	133.951	15.8489	24.331	doi: 10.1038/s41586-020-2286-9	Virtual: protein-protein interaction map	Approved in US, Canada or EU	PARP-1/PARP-2 Inhibitor
NCGC00249414	Fonazine	11.2202	36.569	N/A	0	none		Approved outside of US, Canada and EU	5-HT2-receptor antagonist;histamine H1-receptor antagonist; seratonin antagonist
NCGC00167489	Sarpogrelate hydrochloride	11.2202	30.066	15.8489	21.181	none		Approved outside of US, Canada and EU	serotonin receptor antagonist;
NCGC00183005	Zanapezil fumerate	11.2202	63.342	N/A	0	none		Approved outside of US, Canada and EU	acetylcholinesterase (AChE) inhibitor;
NCGC00246387	Arbidol	11.2202	105.212	12.5893	17.292	doi: 10.3389/fpubh.2020.00249	Clinical	Approved outside of US, Canada and EU	antiinfluenza drug; blocks viral fusion
NCGC00015155	Bepridil	11.2202	113.317	22.3872	25.436	doi: 10.26434/chemrxiv.12248561.v1	Virtual: Mpro docking	Approved outside of US, Canada and EU	calcium channel blocker;
NCGC00386831	null	11.2202	32.038	10	78.816	none		Bioactive
NCGC00179162	DEOXYGEDUNIN	11.2202	107.729	N/A	0	none		Bioactive	TrkB agonist
NCGC00282602	JNJ0966	11.2202	38.62	11.2202	61.488	none		Bioactive	highly selective MMP-9 zymogen inhibitor
NCGC00348156	Cysmethynil	11.2202	89.072	14.1254	106.248	none		Bioactive
NCGC00370827	A 943931	11.2202	104.304	12.5893	34.833	none		Bioactive	Histamine H4 receptor Antagonist
NCGC00370878	CYM 5442 hydrochloride	11.2202	134.283	0.630957	0	none		Bioactive	Sphingosine 1-phosphate receptor Edg-1 Agonist
NCGC00370963	ER 50891	11.2202	87.967	15.8489	16.946	none		Bioactive	Retinoic acid receptor alpha Antagonist
NCGC00379228	RU-SKI 43 (hydrochloride)	11.2202	89.066	8.91251	21.415	none		Bioactive	Hedgehog acyltransferase (Hhat) inhibitor
NCGC00386631	Kv1.3 Channel blocker 42	11.2202	93.765	14.1254	33.156	none		Bioactive	Voltage-gated potassium channel subunit Kv1.3 Blocker
NCGC00387786	[2-Chloro-4-[[4-(2-thienyl)-2-pyrimidinyl]amino]phenyl](4-methyl-1-piperazinyl)-methanone	11.2202	71.454	10	55.64	none		Bioactive	Glycogen synthase kinase-3 beta Inhibitor
NCGC00389591	HTH-01-015	11.2202	95.17	12.5893	40.462	none		Bioactive	NUAK family SNF1-like kinase 1 Inhibitor
NCGC00485229	Cholesteryl 3Î²-N-(diÂ­methylÂ­aminoÂ­ethyl)Â­carbamate hydrochloride	11.2202	40.54	10	36.973	none		Bioactive	membrane stabilizer
NCGC00490687	GSK621	11.2202	77.861	14.1254	58.411	none		Bioactive	activator of AMP-activated protein kinase (AMPK)
NCGC00126519	null	11.2202	64.82	10	65.021	none		Bioactive
NCGC00015412	Ebselen	11.2202	38.054	N/A	0	doi: 10.1038/s41586-020-2223-y	Cell based: Live virus assay	Bioactive	cyclooxygenase inhibitor|glutathione peroxidase agonist|H+/K+-ATPase inhibitor|nitric oxide synthase inhibitor;
NCGC00379167	CYM 9484	11.2202	30.75	19.9526	13.833	none		Bioactive	Neuropeptide Y receptor type 2 Antagonist
NCGC00485134	SBI-0087702	11.2202	106.653	7.07946	24.635	none		Bioactive	Cyclic AMP-dependent transcription factor ATF-2 Inhibitor
NCGC00263017	CPG-52364	11.2202	63.074	10	41.558	none		Clinical trial	TLR 7, 8 and 9 antagonist
NCGC00344508	NPS-R568	11.2202	77.994	12.5893	15.818	none		Clinical trial	Calcium-Sensing Receptor (CaSR) Agonists
NCGC00345803	AVN944	11.2202	95.257	3.98107	50.289	none		Clinical trial	Inosine 5'-Monophosphate Dehydrogenase (IMPDH) Inhibitors
NCGC00346483	AC480 (BMS-599626)	11.2202	62.284	12.5893	67.204	none		Clinical trial	EGFR (HER1; erbB1) Inhibitor
NCGC00351606	PRT-062607	11.2202	66.362	14.1254	24.855	none		Clinical trial	Syk Kinase Inhibitor
NCGC00386776	AGN-194204	11.2202	57.003	14.1254	36.817	none		Clinical trial	RXR agonist
NCGC00386948	AMG-837	11.2202	106.31	15.8489	20.197	none		Clinical trial	Free Fatty Acid Receptor 1 (FFAR1; GPR40) Agonist
NCGC00480794	LP-533401	11.2202	67.954	N/A	0	none		Clinical trial	inhibitor of tryptophan 5-hydroxylase 1 (Tph1)
NCGC00487085	CFI-400945	11.2202	77.833	14.1254	31.36	none		Clinical trial	PL4K inhibitor
NCGC00159544	Zaldaride maleate	11.2202	81.745	N/A	0	doi: 10.26434/chemrxiv.12252965.v1	Virtual: NSP16	Clinical trial	Calmodulin Antagonist
NCGC00015838	Propionylpromazine hydrochloride	11.2202	72.283	14.1254	19.795	none		FDAV	Anti-Anxiety Agents
NCGC00162399	KN-93	11.2202	69.017	11.2202	34.437	none		Preclinical	inhibitor of Ca2+/calmodulin-dependent protein kinase II (CaMK II)
NCGC00165768	BML-277	11.2202	73.571	14.1254	33.899	none		Preclinical	Checkpoint Kinase 2 (Chk2) Inhibitors
NCGC00247668	LDN-57444	11.2202	129.755	12.5893	40.553	none		Preclinical
NCGC00253909	PRT-060318	11.2202	56.945	12.5893	45.151	none		Preclinical	Syk Kinase inhibitor
NCGC00345823	Akt-I-1,2	11.2202	91.275	12.5893	34.183	none		Preclinical	AKT1/2 Inhibitor
NCGC00370967	YIL 781	11.2202	53.462	N/A	0	none		Preclinical	Growth hormone secretagogue receptor type 1 Antagonist
NCGC00378545	SR 59230A hydrochloride	11.2202	108.423	17.7828	13.913	none		Preclinical	Beta-3 adrenergic receptor Agonist
NCGC00390649	Bay-65-1942 hydrochloride	11.2202	53.852	11.2202	23.457	none		Preclinical	Inhibitor of nuclear factor kappa B kinase beta subunit Inhibitor
NCGC00390660	LDN-214117	11.2202	39.208	11.2202	53.64	none		Preclinical	ALK2 Inhibitor
NCGC00420704	AT-IAP	11.2202	56.2	N/A	0	none		Preclinical	Antagonist of Cellular Inhibitor of Apoptosis Protein 1 (cIAP1) and X-Linked Inhibitor of Apoptosis Protein (XIAP)
NCGC00507875	XMD8-87	11.2202	87.995	14.1254	31.984	none		Preclinical	tyrosine kinase nonreceptor 2(TNK2) inhibitor
NCGC00510200	MRT-83	11.2202	56.366	10	37.887	none		Preclinical	SMO antagonist
NCGC00510481	GSK-682753A	11.2202	67.726	12.5893	38.586	none		Preclinical	inverse agonist of the epstein-barr virus-induced receptor 2
NCGC00165875	PB-28	11.2202	88.599	12.5893	19.489	doi: 10.21203/rs.3.rs-30934/v1	Cell based assays	Preclinical	sigma1/2 Receptor Agonist
NCGC00346595	Oridonin	11.2202	130.54	14.1254	27.374	doi: 10.26434/chemrxiv.12278588.v1	Virtual: spike	Preclinical	Nuclear Factor, Erythroid Derived 2, Like 2 (Nrf2) Activators
NCGC00346808	GNF-2	11.2202	63.377	N/A	0	doi: 10.26434/chemrxiv.12005988.v2	Virtual: spike ACE-2 binding	Preclinical	Bcr-Abl inhibitor
NCGC00013841	Cyclobenzaprine hydrochloride	12.5893	77.21	14.1254	23.897	none		Approved in US, Canada or EU	adrenergic receptor agonist|serotonin receptor agonist;
NCGC00016338	Dibucaine	12.5893	61.808	N/A	0	none		Approved in US, Canada or EU	sodium channel blocker;
NCGC00163157	Mesoridazine	12.5893	43.538	15.8489	16.113	none		Approved in US, Canada or EU	dopamine receptor antagonist;
NCGC00095086	PERICIAZINE	12.5893	106.944	14.1254	23.058	none		Approved in US, Canada or EU	dopamine D2-receptor antagonist;
NCGC00014483	Pamelor	12.5893	103.404	N/A	0	doi: 10.26434/chemrxiv.11985231.v1	Virtual: Mpro docking	Approved in US, Canada or EU	tricyclic antidepressant;
NCGC00015273	Chlorpromazine	12.5893	102.521	11.2202	45.589	doi: 10.1016/j.encep.2020.05.006	Clinical	Approved in US, Canada or EU	dopamine receptor antagonist;
NCGC00015563	Imipramine	12.5893	57.571	N/A	0	doi: 10.26434/chemrxiv.12248561.v1	Virtual: Mpro	Approved in US, Canada or EU	norepinephrine reputake inhibitor|serotonin reuptake inhibitor;
NCGC00015747	Nicardipine	12.5893	56.331	12.5893	32.836	doi: 10.1016/j.apsb.2020.02.008	Virtual: Mpro, RDRP, and spike	Approved in US, Canada or EU	calcium channel blocker;
NCGC00165740	Benazepril	12.5893	108.104	N/A	0	arXiv:2005.10028	Virtual: Mpro docking	Approved in US, Canada or EU	angiotensin converting enzyme inhibitor;
NCGC00188864	Iloperidone	12.5893	107.799	15.8489	16.365	doi: 10.26434/chemrxiv.12003930.v4	Virtual: Mpro	Approved in US, Canada or EU	dopamine receptor antagonist|serotonin receptor antagonist;
NCGC00371130	Vilazodone Hydrochloride	12.5893	90.803	19.9526	25.262	doi: 10.26434/chemrxiv.12123204.v1	Virtual: RdRP	Approved in US, Canada or EU	Sodium-dependent serotonin transporter Inhibitor
NCGC00378604	ABT-333	12.5893	48.664	14.1254	42.532	doi: 10.26434/chemrxiv.12377870.v1	Virtual: spike	Approved in US, Canada or EU	HCV Inhibitor
NCGC00386347	Ospemifene	12.5893	48.189	12.5893	26.609	doi: 10.20944/preprints202004.0149.v1	Virtual: Mpro	Approved in US, Canada or EU	estrogen receptor modulator
NCGC00181099	Siccanin	12.5893	104.438	N/A	0	none		Approved outside of US, Canada and EU	Antifungal Agents; succinate dehydrogenase inhibitor
NCGC00178737	Trimeprazine tartrate	12.5893	49.484	N/A	0	none		Approved outside of US, Canada and EU	histamine receptor ligand|histamine receptor antagonist;
NCGC00249891	Bromodiphenhydramine	12.5893	36.026	N/A	0	none		Approved outside of US, Canada and EU	H1-receptor antagonist;
NCGC00165957	Amlodipine	12.5893	99.808	N/A	0	doi: 10.7759/cureus.8069	Clinical	Approved outside of US, Canada and EU	calcium channel blocker;
NCGC00386928	null	12.5893	63.35	12.5893	68.114	none		Bioactive
NCGC00015214	ML-9	12.5893	91.018	11.2202	23.297	none		Bioactive	Myosin light chain kinase (MLCK) inhibitor
NCGC00370815	NPS ALX Compound 4a dihydrochloride	12.5893	99.993	12.5893	93.124	none		Bioactive	Serotonin 6 (5-HT6) receptor Antagonist
NCGC00370875	LU AA33810	12.5893	48.292	N/A	0	none		Bioactive	Neuropeptide Y receptor type 5 Antagonist
NCGC00370905	SGS 518	12.5893	100.824	8.91251	18.193	none		Bioactive	Serotonin 6 (5-HT6) receptor Antagonist
NCGC00371046	MS 245 oxalate	12.5893	76.145	12.5893	20.535	none		Bioactive	Serotonin 7 (5-HT7) receptor Antagonist
NCGC00371053	GSK 9027	12.5893	104.122	14.1254	24.257	none		Bioactive	Glucocorticoid receptor Agonist
NCGC00379253	DBM 1285 dihydrochloride	12.5893	56.134	11.2202	61.276	none		Bioactive	MAP kinase p38 alpha Inhibitor
NCGC00408808	(R)-P7C3-Ome	12.5893	63.371	11.2202	32.226	none		Bioactive	P7C3
NCGC00485026	5Î²-Cholanic acid-3Î±,12Î±-diol 3-acetate methyl ester	12.5893	62.484	N/A	0	none		Bioactive	unknown
NCGC00485901	CMK	12.5893	38.892	14.1254	15.18	none		Bioactive	Tyrosine-protein kinase FYN Inhibitor
NCGC00378614	Flumatinib mesylate	12.5893	134.296	4.46684	11.083	none		Clinical trial	Bcr-Abl Inhibitor
NCGC00378974	DCC-2618	12.5893	65.439	11.2202	48.496	none		Clinical trial	KIT and PDGFRA switch-control inhibitor
NCGC00509912	BLU-554	12.5893	31.477	N/A	0	none		Clinical trial	inhibitor of human fibroblast growth factor receptor 4 (FGFR4)
NCGC00179384	Chlorcyclizine	12.5893	67.391	22.3872	18.009	doi: 10.3390/v12060628	Cell-based: Live virus qPCR in Vero E6	Clinical trial	histamine receptor antagonist;
NCGC00015554	ML-7	12.5893	36.206	19.9526	20.317	none		Preclinical	Selective myosin light chain kinase (MLCK) inhibitor
NCGC00167739	GW-4064X	12.5893	73.472	14.1254	60.406	none		Preclinical	Farnesoid X Receptor Agonist
NCGC00183677	Hypothemycin	12.5893	81.192	12.5893	60.113	none		Preclinical	Mek 1/2 inhibitor
NCGC00185994	10058-F4	12.5893	62.189	12.5893	34.209	none		Preclinical	MYC Expression Inhibitors
NCGC00186009	AS-604850	12.5893	49.15	11.2202	31.753	none		Preclinical	PI3K gamma Inhibitor
NCGC00263121	MG-149	12.5893	70.002	14.1254	23.415	none		Preclinical	Histone acetyltransferase inhibitor
NCGC00345836	SMI-4a	12.5893	43.85	14.1254	29.476	none		Preclinical	Pim inhibitor
NCGC00346543	NCGC00346543	12.5893	94.937	14.1254	22.644	none		Preclinical	Mek 5 Inhibitor
NCGC00384249	CXC-195	12.5893	32.432	N/A	0	none		Preclinical	CCR5 Receptor Antagonist
NCGC00480919	GSK-503?EZH2 inhibitor	12.5893	111.853	N/A	0	none		Preclinical	histone methyltransferase inhibitor
NCGC00015819	Propafenone hydrochloride	14.1254	61.629	N/A	0	none		Approved in US, Canada or EU	antiarrhythmic;
NCGC00018158	Doxazosin mesylate	14.1254	86.553	N/A	0	none		Approved in US, Canada or EU	adrenergic receptor antagonist;
NCGC00378574	Brexpiprazole	14.1254	94.943	11.2202	25.106	none		Approved in US, Canada or EU	Dopamine D3 receptor Partial Agonist
NCGC00013495	Benztropine mesylate	14.1254	59.006	N/A	0	doi: 10.1101/2020.03.25.008482v1	Cell-based: Live virus CPE and qPCR in Vero E6	Approved in US, Canada or EU	acetylcholine receptor antagonist;
NCGC00015095	Amitriptyline hydrochloride	14.1254	69.944	N/A	0	doi: 10.1101/2020.04.03.023846v1	Cell-based: live virus qPCR in Vero E6	Approved in US, Canada or EU	norepinephrine inhibitor|norepinephrine reuptake inhibitor|serotonin receptor antagonist|serotonin?norepinephrine reuptake inhibitor (SNRI);
NCGC00159337	Efavirenz	14.1254	90.614	14.1254	24.349	doi: 10.1016/j.csbj.2020.03.025	Virtual: Mpro docking	Approved in US, Canada or EU	HIV protease inhibitor;
NCGC00185767	Spiramycin II	14.1254	33.394	N/A	0	none		Approved outside of US, Canada and EU	50S ribosomal subunit, protein synthesis inhibitor;
NCGC00016549	Dosulepin hydrochloride	14.1254	30.785	12.5893	17.245	none		Approved outside of US, Canada and EU	norepinephrine reuptake inhibitor|serotonin?norepinephrine reuptake inhibitor (SNRI)|tricyclic antidepressant;
NCGC00386387	Buclizine HCl	14.1254	86.178	N/A	0	doi: 10.26434/chemrxiv.12123204.v1	Virtual: Mpro, nsp8, and RdRp	Approved outside of US, Canada and EU	histamine receptor antagonist;
NCGC00024936	N-Desmethylclozapine	14.1254	31.089	10	20.07	none		Bioactive	Major metabolite of clozapine; potent 5-HT2 serotonin receptor antagonist and a ligand for the cloned 5-HT6 and 5-HT7 serotonin receptors. Also an allosteric potentiator of M1 muscarinic receptors
NCGC00384170	RU-SKI 43	14.1254	72.706	14.1254	21.331	none		Bioactive	Protein-cysteine N-palmitoyltransferase HHAT Inhibitor
NCGC00133175	null	14.1254	95.149	15.8489	25.452	none		Bioactive
NCGC00163163	Dihydroergocristine	14.1254	32.008	15.8489	11.496	doi: 10.12688/f1000research.22457.2	Virtual: Mpro	Bioactive	antagnoist of 5-hydroxytryptamine (serotonin) receptor
NCGC00247954	SSR-504734	14.1254	31.736	7.94328	15.669	none		Clinical trial	Glycine Transporter 1 (GlyT-1) Inhibitor
NCGC00345853	JNJ-28312141	14.1254	37.848	12.5893	60.855	none		Clinical trial	CSF1R (c-FMS) Inhibitor
NCGC00381563	XL019	14.1254	53.86	8.91251	61.771	none		Clinical trial	Jak2 Inhibitor
NCGC00387877	Voruciclib	14.1254	39.238	14.1254	12.852	none		Clinical trial	CDK1/2/4/9 Inhibitor
NCGC00508861	GSK-2981278	14.1254	36.018	12.5893	51.062	none		Clinical trial	inverse agonist of retinoic acid receptor-related orphan receptor gamma (ROR gamma)
NCGC00510233	BMS-986205	14.1254	69.801	14.1254	37.711	none		Clinical trial	indoleamine 2,3-dioxygenase 1 (IDO1) inhibitor
NCGC00159574	ZM-447439	14.1254	49.585	12.5893	38.326	none		Preclinical	Aurora-A/B Inhibitor
NCGC00161410	CCT-018159	14.1254	74.643	14.1254	34.177	none		Preclinical	Heat Shock Protein 90 (hsp90) Inhibitor
NCGC00250389	CDIBA	14.1254	52.217	12.5893	77.081	none		Preclinical	Phospholipase C inhibitor
NCGC00351480	GSK-343	14.1254	51.697	10	16.565	none		Preclinical	EZH2 Inhibitor
NCGC00386429	PI-3065	14.1254	32.69	5.62341	52.18	none		Preclinical	PI3K alpha Inhibitor
NCGC00509936	CCT-251545	14.1254	65.169	0.281838	0	none		Preclinical	Wnt inhibitor
NCGC00511383	RAF-709	14.1254	58.388	8.91251	56.574	none		Preclinical	RAF inhibitor
NCGC00510491	Elafibranor	19.9526	55.742	N/A	0	none		Clinical trial	PPARα/δ agonist

### Sheet: Sheet1
NCGC00522014	1
NCGC00094985	5
NCGC00160481	2
NCGC00095045	5
NCGC00509862	2
NCGC00016098	11
NCGC00183658	1
NCGC00510884	1
NCGC00263955	2
NCGC00483033	1
NCGC00538144	1
NCGC00167542	1
NCGC00178376	5
NCGC00016572	12
NCGC00181916	1
NCGC00016323	9
NCGC00181118	1
NCGC00181026	2
NCGC00164602	3
NCGC00263960	1
NCGC00389572	1
NCGC00249902	1
NCGC00018143	5
NCGC00163778	9
NCGC00389554	1
NCGC00095312	4
NCGC00164548	2
NCGC00388216	1
NCGC00166312	2
NCGC00018221	13
